# Epigenomic Landscape of *Arabidopsis thaliana* Metabolism Reveals Bivalent Chromatin on Specialized Metabolic Genes

**DOI:** 10.1101/589036

**Authors:** Kangmei Zhao, Seung Y. Rhee

## Abstract

Metabolism underpins development and physiology, but little is known about how metabolic genes and pathways are regulated, especially in multicellular organisms. Here, we identified regulatory patterns of 16 epigenetic modifications across metabolism in *Arabidopsis thaliana*. Surprisingly, specialized metabolic genes, often involved in defense, were predominantly regulated by two modifications that have opposite effects on gene expression, H3K27me3 (repression) and H3K18ac (activation). Using camalexin biosynthesis genes as an example, we confirmed that these two modifications were co-localized to form bivalent chromatin. Mutants defective in H3K27m3 and H3K18ac modifications showed that both modifications are required to determine the normal transcriptional kinetics of these genes upon stress stimuli. Our study suggests that this type of bivalent chromatin, which we name a kairostat, controls the precise timing of gene expression upon stimuli.
