## Supplementary material for "Epigenomic Landscape of *Arabidopsis thaliana* Metabolism Reveals Bivalent Chromatin on Specialized Metabolic Genes": Data.S1

### Sheet: Sheet1
Data S1. Log2 fold change in the enrichment analysis to identify predominant epigenetic modifications in energy metabolism related pathways. Only the pathways that contain at least ten genes were included in this analysis.
Pathway	H3K4me2	H3K4me3	H3K9ac	H3K9me2	H3K18ac	H3K27me1	H3K27me3	H3K36me2	H3K36me3	H3K27me2	H2Bub	5mC	H3K4me1	H4K5ac	H3.1	H3.3
2-oxoisovalerate decarboxylation to isobutanoyl-CoA	0.782877	NA	0.970868	NA	NA	NA	NA	1.2731	0.746522	NA	1.07807	-6.06256	NA	NA	NA	0.934728
acetaldehyde biosynthesis I	NA	NA	NA	NA	NA	-4.90006	1.07667	NA	NA	NA	-0.668389	-4.97926	NA	NA	NA	0.561392
aerobic respiration I (cytochrome c)	0.787755	1.25731	1.2791	NA	0.81474	-0.21724	-3.37052	0.681539	1.3032	NA	1.13479	-1.76892	NA	0.450764	-1.15432	0.420341
aerobic respiration III (alternative oxidase pathway)	1.17832	1.34748	1.42451	-2.3533	1.33296	-2.38405	-1.3697	NA	0.979517	NA	0.657801	-2.56278	NA	NA	NA	0.486293
alanine degradation II (to D-lactate)	NA	0.712891	NA	NA	-1.41464	NA	NA	0.928135	NA	NA	0.660739	-2.92791	NA	NA	NA	0.772396
aliphatic glucosinolate biosynthesis, side chain elongation cycle	0.643986	NA	NA	NA	1.16551	-2.38405	1.38833	NA	NA	NA	NA	NA	NA	NA	NA	NA
aspartate degradation II	NA	1.24496	1.33424	NA	-0.970028	NA	-2.89226	1.071	1.05538	NA	1.10045	-4.22027	NA	NA	-0.622265	0.733886
Calvin-Benson-Bassham cycle	1.2826	1.90739	1.98232	-4.2204	NA	-4.98812	-2.56938	1.13084	1.44691	0.320879	0.936373	-3.06732	NA	0.543203	-0.561628	0.889141
detoxification of reactive carbonyls in chloroplasts	0.839252	NA	1.16147	-2.23551	1.16782	NA	NA	NA	NA	NA	NA	-2.08242	NA	NA	NA	0.751637
ethanol degradation I	NA	NA	NA	NA	NA	-4.41262	1.10298	NA	NA	NA	-0.97845	-4.49182	NA	NA	NA	NA
ethanol degradation II	NA	NA	NA	NA	NA	-5.22401	NA	0.638313	NA	NA	0.439894	-4.08081	NA	NA	NA	0.627718
farnesene biosynthesis	-2.24504	-2.81191	-2.43943	NA	1.06056	NA	2.32726	-5.20584	-3.42499	NA	-4.20614	-1.62674	-1.2584	NA	0.655737	-0.868632
fatty acid activation	NA	NA	NA	-4.56493	NA	-4.33265	0.588592	0.592136	NA	NA	0.7092	-3.82688	NA	NA	NA	0.500217
flavonoid biosynthesis	1.21701	0.791314	0.833148	NA	1.47857	NA	0.973847	NA	NA	NA	-1.43106	NA	NA	NA	NA	0.661192
gluconeogenesis I	0.964099	1.48278	1.4424	NA	-0.541177	NA	-0.992954	1.0317	1.27066	0.311764	1.11257	-3.72905	NA	0.409221	NA	0.930743
gluconeogenesis III	1.0286	1.59325	1.59712	NA	-0.787626	NA	-1.44039	1.1098	1.3331	0.334809	1.11345	-4.93833	NA	0.474618	-0.460448	0.946587
glutamine biosynthesis III	0.411583	0.648894	0.485476	NA	NA	NA	NA	0.690804	0.888137	NA	1.06536	-4.93833	NA	NA	NA	0.739826
glycolysis I (from glucose 6-phosphate)	0.883457	1.28434	1.1793	NA	NA	NA	-2.01366	1.18455	1.11574	0.311273	0.957457	-4.29342	NA	0.401706	NA	0.926924
glycolysis II (from fructose 6-phosphate)	0.868358	1.27022	1.16147	NA	NA	NA	-1.97733	1.18143	1.09446	0.303659	0.923803	-4.33509	NA	0.390667	NA	0.903956
glycolysis IV (plant cytosol)	0.870968	1.24152	1.07797	NA	NA	NA	-1.73677	1.19406	1.08764	0.29701	1.00891	-4.03308	NA	0.373305	NA	0.894586
glyoxylate cycle	NA	0.756287	0.804539	NA	-0.858509	NA	NA	0.67691	0.88201	NA	1.22036	-5.17914	NA	NA	NA	0.717418
jasmonic acid biosynthesis	NA	NA	NA	NA	NA	NA	NA	1.30195	1.16394	NA	1.55647	-4.86378	NA	NA	NA	0.939904
leucine biosynthesis	0.933687	0.695885	0.746436	NA	0.836843	-3.15523	0.951567	NA	0.57757	NA	0.693975	-5.40435	NA	NA	NA	0.538234
linoleate biosynthesis I (plants)	NA	NA	NA	-4.36479	NA	-4.13251	NA	0.704048	NA	NA	0.767321	-4.21171	NA	NA	NA	0.513125
methylglyoxal degradation III	0.839252	NA	1.16147	-2.23551	1.16782	NA	NA	NA	NA	NA	NA	-2.08242	NA	NA	NA	0.775484
pentose phosphate pathway (non-oxidative branch)	1.17832	1.60382	1.65717	NA	NA	NA	NA	1.10104	1.3804	NA	1.2047	-5.04821	NA	NA	NA	0.844747
pentose phosphate pathway (oxidative branch) I	0.826891	0.875456	0.9798	NA	NA	NA	NA	0.711471	0.708892	NA	0.487403	-3.85281	NA	NA	NA	0.759691
phenylpropanoid biosynthesis	1.24993	0.791314	0.833148	NA	1.47857	NA	0.973847	NA	NA	NA	-1.27059	NA	NA	NA	NA	0.661192
phosphatidylcholine acyl editing	NA	NA	NA	-4.56493	NA	-4.33265	0.530876	0.592136	NA	NA	0.7092	-3.82688	NA	NA	NA	0.481108
photorespiration	0.5928	1.67482	1.56865	NA	NA	NA	-1.07634	0.96161	0.734018	NA	NA	-3.70552	NA	NA	-1.57635	0.497774
photosynthesis light reactions	1.0014	2.04381	2.05764	NA	-1.47604	NA	-2.6613	NA	1.27363	NA	0.459659	-2.40435	NA	0.454407	-1.82905	0.520312
pyruvate decarboxylation to acetyl CoA	0.7075	1.00986	1.04809	NA	NA	NA	-4.33268	1.34329	1.13962	NA	1.45282	-5.24565	NA	NA	NA	0.840547
pyruvate fermentation to ethanol II	NA	NA	NA	NA	NA	-4.90006	1.07667	NA	NA	NA	-0.591427	-4.97926	NA	NA	NA	0.549062
Rubisco shunt	0.88894	1.26342	1.23353	-4.50775	NA	-5.27547	-2.11976	0.985843	0.994989	NA	0.885323	-2.98543	NA	0.370128	NA	0.701789
simple coumarins biosynthesis	1.21701	0.791314	0.833148	NA	1.47857	NA	0.973847	NA	NA	NA	-1.43106	NA	NA	NA	NA	0.661192
sucrose biosynthesis I (from photosynthesis)	NA	0.314456	0.32545	NA	-2.061	NA	-3.5833	-0.323654	NA	-1.16289	-0.479772	-6.15924	-2.04315	-0.987952	-1.92551	-0.447979
TCA cycle II (plants and fungi)	0.74441	1.1335	1.28654	-4.00222	NA	-4.03297	-1.29873	0.704048	1.14309	NA	1.28872	-4.21171	NA	NA	-0.393015	0.647889
TCA cycle variation V (plant)	0.770719	1.13789	1.26169	-4.11543	NA	-4.14618	-1.2651	0.687772	1.19466	NA	1.32361	-4.32492	0.545325	NA	-0.396494	0.699909
umbelliferone biosynthesis	1.26073	0.859218	0.926257	NA	1.4982	NA	0.973847	NA	NA	NA	-1.27059	NA	NA	NA	NA	0.67562
