## Supplementary material for "Epigenomic Landscape of *Arabidopsis thaliana* Metabolism Reveals Bivalent Chromatin on Specialized Metabolic Genes": Data.S2

### Sheet: Sheet1
Data S2. Log2 fold change in the enrichment analysis to identify predominant epigenetic modifications in specialized metabolism related pathways. Only the pathways that contain at least ten genes were included in this analysis.
Pathway	H3K4me2	H3K4me3	H3K9ac	H3K9me2	H3K18ac	H3K27me1	H3K27me3	H3K36me2	H3K36me3	H3K27me2	H2Bub	5mC	H3K4me1	H4K5ac	H3.1	H3.3
camalexin biosynthesis	0.374612	NA	NA	NA	1.86905	NA	2.08802	-1.46025	-0.916437	NA	-4.22608	-2.93209	-1.13792	NA	0.58247	NA
leucine biosynthesis	0.641366	NA	NA	NA	NA	-2.98812	1.31959	NA	NA	NA	NA	-5.23724	NA	NA	NA	NA
suberin monomers biosynthesis	0.473583	0.788994	0.811531	NA	1.28295	NA	NA	NA	NA	NA	-1.26128	-2.92422	-0.942894	NA	NA	0.499511
glucosinolate biosynthesis from homomethionine	0.592369	NA	NA	NA	1.17402	NA	1.80367	NA	NA	NA	-2.16612	-3.2568	-0.821878	NA	NA	0.444431
plant sterol biosynthesis	NA	NA	0.64164	NA	NA	-5.03481	NA	NA	0.755018	NA	1.12078	-4.37704	NA	NA	NA	0.578032
glucosinolate biosynthesis from phenylalanine	0.614737	NA	0.677174	NA	1.21745	NA	1.26351	NA	NA	NA	-2.45041	-1.01203	NA	NA	NA	0.757636
cytokinin-glucosides biosynthesis	1.7055	NA	2.2711	-2.80537	2.15868	-2.57308	1.88519	-1.53094	NA	NA	-3.53123	-1.91531	NA	NA	NA	NA
monoterpene biosynthesis	NA	NA	NA	NA	NA	NA	2.76958	NA	NA	-0.954037	-5.55632	NA	NA	NA	NA	-0.883951
flavonol biosynthesis	NA	-1.90403	NA	NA	NA	NA	2.24856	-2.49061	-3.65461	NA	-3.4909	-5.00427	-1.67244	NA	NA	0.72865
sinapate ester biosynthesis	NA	NA	NA	NA	NA	-5.05761	0.939403	-1.4305	-1.13945	NA	-3.43079	-3.6343	-1.06801	NA	-0.83561	-0.82881
phenylpropanoid biosynthesis	0.861058	0.857942	1.10654	NA	1.06056	NA	0.615538	NA	NA	NA	-1.36819	-3.59022	NA	NA	NA	0.470351
volatile benzenoid biosynthesis I (ester formation)	NA	NA	NA	NA	0.737667	NA	1.70127	NA	-1.22705	NA	-1.27123	NA	NA	NA	NA	NA
lipid-dependent phytate biosynthesis I	-2.9548	NA	NA	NA	1.55433	NA	NA	NA	-1.34625	-1.06568	-1.25293	NA	NA	NA	NA	-1.25041
lipid-dependent phytate biosynthesis II	-2.9548	NA	NA	NA	1.55433	NA	NA	NA	-1.34625	-1.16522	-1.25293	NA	NA	NA	-1.30252	-1.38791
anthocyanin biosynthesis (cyanidin 3-O-glucoside)	NA	NA	NA	NA	1.31537	NA	1.76238	NA	-0.947783	NA	NA	-5.10479	NA	NA	NA	0.751637
leucodelphinidin biosynthesis	NA	-2.19353	NA	NA	NA	NA	1.23064	-1.05004	-1.80661	NA	-2.29826	-3.4193	-1.45005	NA	NA	NA
soybean saponin I biosynthesis	-0.773672	-1.896	-2.2791	NA	NA	-4.57308	1.50862	NA	-1.30263	NA	-0.976644	-2.5368	NA	NA	0.884842	NA
glucosinolate breakdown	NA	-1.31198	-1.12393	-3.25788	2.23856	-3.02559	2.84771	-1.48095	-2.78756	NA	-6.56871	-2.57428	-1.52786	NA	NA	-0.633301
kaempferol glycoside biosynthesis (Arabidopsis)	1.57395	1.06439	1.87694	-4.37336	2.3301	-4.14107	0.599597	NA	NA	NA	-1.54463	-1.89834	NA	NA	NA	0.55761
quercetin glycoside biosynthesis (Arabidopsis)	1.37851	0.870998	1.5485	-5.71731	2.12896	-5.48503	1.23952	NA	NA	0.293879	-2.00023	-2.68975	NA	NA	0.423256	0.745571
syringetin biosynthesis	NA	-1.43193	NA	NA	NA	NA	2.25206	-2.36643	-2.68243	NA	-3.36672	-4.88009	-1.54826	NA	NA	0.607418
traumatin and acetate biosynthesis	NA	NA	NA	-2.80029	0.913372	NA	0.587695	NA	-1.20445	NA	-1.56269	-1.23217	NA	NA	NA	0.904453
farnesene biosynthesis	-2.42375	-2.99062	-2.61814	NA	0.881854	NA	2.39198	-5.38455	-3.6037	NA	-4.21492	-1.80545	-1.4371	NA	0.620334	-0.775665
indole-3-acetate biosynthesis II	NA	-0.844467	NA	NA	1.72844	NA	2.37472	-1.43502	-1.76567	NA	-4.02027	-2.14132	NA	NA	0.483533	NA
simple coumarins biosynthesis	1.1538	1.08265	1.35108	NA	1.18778	NA	0.436612	NA	NA	NA	-1.58911	-3.46505	NA	NA	NA	0.548922
thalianol and derivatives biosynthesis	NA	-1.53945	-1.89941	NA	1.80967	-5.24402	1.93258	NA	-2.0731	NA	-2.20217	-2.41632	0.606867	NA	0.798869	NA
glucosinolate biosynthesis from tryptophan	0.701821	NA	0.525748	-3.7901	1.09865	-3.29478	1.48281	-0.552199	-0.439362	NA	-2.66797	-2.84346	NA	NA	NA	0.612086
chlorogenic acid biosynthesis I	0.990576	1.24445	1.62091	NA	0.902472	NA	NA	0.591457	NA	NA	-1.1458	-2.98931	NA	NA	NA	0.537769
chlorogenic acid biosynthesis II	1.38136	1.4975	1.91504	NA	1.14426	NA	NA	0.649873	0.599328	NA	-1.80985	-2.41632	NA	NA	NA	0.55524
2,4,6-trinitrotoluene degradation	1.54089	NA	1.38798	NA	2.78699	NA	NA	NA	NA	NA	-3.02027	-1.04821	NA	NA	NA	0.755479
inositol pyrophosphates biosynthesis	NA	NA	-1.40884	NA	NA	NA	-1.52112	NA	NA	NA	0.641144	NA	NA	NA	NA	NA
spermidine hydroxycinnamic acid conjugates biosynthesis	-3.04407	NA	-2.89742	NA	NA	NA	1.03469	NA	-2.69855	NA	-3.02027	-3.46325	NA	NA	NA	0.785853
cinnamoyl-CoA biosynthesis	1.36275	1.22328	1.32263	NA	2.17305	NA	1.50862	NA	NA	NA	-1.95614	-2.86378	NA	NA	NA	0.804854
brassinosteroids inactivation	1.75179	NA	2.30586	NA	2.15868	-2.57308	1.84566	-1.53094	NA	NA	-2.72388	-1.91531	NA	NA	NA	NA
plant sterol biosynthesis II	NA	NA	NA	NA	NA	-4.29478	NA	NA	0.836969	NA	1.19001	-3.63701	NA	NA	-0.7641	NA
detoxification of reactive carbonyls in chloroplasts	NA	NA	NA	-1.4579	1.20846	NA	0.871193	NA	NA	NA	NA	-1.88978	NA	NA	NA	0.723892
flavonoid biosynthesis (in equisetum)	NA	-1.47975	NA	NA	NA	NA	1.9566	-1.31472	-2.04221	NA	-2.69834	-4.34295	-0.933126	NA	NA	0.525756
scopoletin biosynthesis	-0.884649	NA	NA	NA	NA	NA	NA	NA	-0.847256	NA	-0.905938	-2.19691	NA	NA	NA	0.557717
carotenoid cleavage	NA	0.946947	NA	NA	NA	NA	1.88208	NA	NA	NA	NA	NA	NA	NA	NA	0.794706
umbelliferone biosynthesis	1.13377	0.679397	0.746436	NA	1.43085	NA	1.30304	NA	NA	NA	-1.56906	NA	NA	NA	NA	0.690237
superpathway of scopolin and esculin biosynthesis	NA	NA	0.849006	NA	1.4698	NA	1.59698	NA	NA	NA	-1.94627	-2.06732	NA	NA	NA	NA
anthocyanidin modification	NA	NA	NA	NA	1.28833	NA	0.972241	NA	-0.627851	NA	-1.64024	-4.37178	NA	NA	NA	0.40535
dhurrin biosynthesis	NA	0.769885	1.0531	NA	NA	NA	NA	NA	NA	NA	-2.13892	-2.84492	-1.90542	NA	NA	NA
leucopelargonidin and leucocyanidin biosynthesis	NA	-1.9086	NA	NA	NA	NA	1.20229	-1.15122	-1.8298	NA	-2.54383	-3.66488	NA	NA	NA	NA
flavonoid biosynthesis	0.717143	NA	NA	NA	0.884491	NA	1.30546	NA	-0.572769	NA	-1.93713	-5.287	NA	NA	NA	0.554561
aliphatic glucosinolate biosynthesis, side chain elongation cycle	0.941761	NA	1.07901	NA	1.12662	-2.49508	1.2773	NA	NA	NA	NA	NA	NA	NA	NA	NA
glucosinolate biosynthesis from dihomomethionine	0.852468	0.62809	0.89558	NA	1.12314	-4.81344	1.29336	NA	NA	NA	-1.27974	-3.15567	-0.700993	NA	NA	0.443923
glucosinolate biosynthesis from trihomomethionine	0.626469	NA	NA	NA	1.2306	NA	1.68239	NA	NA	NA	-2.2047	-3.20021	-1.03831	NA	NA	0.445017
glucosinolate biosynthesis from tetrahomomethionine	0.626469	NA	0.438864	NA	1.2306	NA	1.68239	NA	NA	NA	-2.2047	-3.20021	-1.03831	NA	NA	0.445017
glucosinolate biosynthesis from pentahomomethionine	0.626469	NA	NA	NA	1.2306	NA	1.68239	NA	NA	NA	-2.2047	-3.20021	-1.03831	NA	NA	0.445017
glucosinolate biosynthesis from hexahomomethionine	0.578437	NA	NA	NA	1.17114	-4.3598	1.55672	NA	-0.451914	NA	-2.37935	-2.70203	-0.955172	NA	NA	0.428078
indole glucosinolate breakdown (active in intact plant cell)	0.63541	NA	NA	-2.97248	1.32615	-2.47716	1.48132	-0.932515	NA	NA	-2.56084	-2.72628	NA	NA	NA	0.417636
tryptophan biosynthesis	0.785037	0.588165	NA	0.808079	1.11775	-2.28157	-1.31654	1.38785	0.541432	NA	NA	-3.58316	NA	NA	NA	NA
